# Virtual Colon: Spatiotemporal modelling of metabolic interactions in a computational colonic environment

**DOI:** 10.1101/2024.06.11.598488

**Authors:** Georgios Marinos, Johannes Zimmermann, Jan Taubenheim, Christoph Kaleta

## Abstract

Host-microbial metabolic interactions have been recognised as an essential factor in host health and disease. Genome-scale metabolic modelling approaches have made important contributions to our understanding of the interactions in such communities. One particular such modelling approach is BacArena in which metabolic models grow, reproduce, and interact as independent agents in a spatiotemporal metabolic environment. Here, we present a modelling application of BacArena, a virtual colonic environment, which reveals spatiotemporal metabolic interactions in a computational colonic environment. This environment resembles the crypt space together with the mucus layers, the lumen and fluid dynamics. Our proof-of-principle experiments include mono-colonisation simulations of context-specific colonic cells and simulations of context-specific colonic cells with the SIHUMIx minimal model microbiome. Our simulations propose host-microbial and microbial-microbial interactions that can be verified based on the literature. Most importantly, the Virtual Colon offers visualisation of interactions through time and space, adding another dimension to the genome-scale metabolic modelling approaches. Lastly, like BacArena, it is freely available and can be easily adapted to model other spatially structured environments (http://www.github.com/maringos/VirtualColon).
