## Supplementary Table S2 for "Virtual Colon: Spatiotemporal modelling of metabolic interactions in a computational colonic environment"

### Sheet: README
SHEET: MUCUS
Design, calculation and further references regarding mucus compounds
SHEETS: NUTRITION
Design, calculation and further references regarding nutritional input for Virtual Colon
Translation table
bac	vmh
EX_glc_D(e)	EX_glc(e)
EX_cpd11752(e)	EX_xyluglc(e)
EX_cpd11685(e)	EX_mannan(e)
EX_cpd15500(e)	EX_mqn8(e)
EX_cpd00739(e)	EX_rbflvrd(e)
EX_starch(e)	EX_strch1(e)
EX_cpd03849(e)	EX_lnlncg(e)
EX_cpd25049(e)	EX_eicostet(e)
EX_ascb(e)	EX_ascb_L(e)
Additional references for absorption values:
Elmadfa et al., Ernaehrung des Menschen, 2015 (Book)
Gropper et al., Advanced Nutrition and Human Metabolism, 2012 (Book)
Cohn JS, Kamili A, Wat E, Chung RW, Tandy S. Dietary phospholipids and intestinal cholesterol absorption. Nutrients. 2010;2(2):116-127. doi:10.3390/nu2020116
Institute of Medicine. 2005. Dietary Reference Intakes for Water, Potassium, Sodium, Chloride, and Sulfate. Washington, DC: The National Academies Press.https://doi.org/10.17226/10925.
SHEETS: DIFFUSION_HUM_INTER; DIFFUSION_LUMEN_MUCUS
Regression analyses regarding diffusion for Virtual Colon. The function were applied in the sheets Nutrition

### Sheet: MUCUS
0.00133333	Inter-Ratio	General-Ratio(6)	Final-Ratio	mM conc	inner	outer	sum inn+out	Exchange Reaction	Substance
	0.5	0.2	0.1	0.000133333	0.000106667	2.66667e-05	0.000133333	EX_core3(e)	Mucin core 3 (GlcNAcβ1,3GalNAcαSer/Thr-PROTEIN)	(5)
1	0.5	0.2	0.1	0.000133333	0.000106667	2.66667e-05	0.000133333	EX_core4(e)	Mucin core 4 [GlcNAcβ1,6(GlcNAcβ1,3)GalNAcαSer/Thr-PROTEIN]	(5)
(7)	0.021	0.8	0.0168	2.24e-05	1.792e-05	4.48e-06	2.24e-05	EX_man(e)	Mannose
(7)	0.442	0.8	0.3536	0.000471467	0.000377173	9.42933e-05	0.000471467	EX_acgam(e)	N-acetyl-D-gluosamine
(7)	0.196	0.8	0.1568	0.000209067	0.000167253	4.18133e-05	0.000209067	EX_acnam(e)	N-acetylneuraminate (as sialic residue)
(7)	0.05	0.8	0.04	5.33333e-05	4.26667e-05	1.06667e-05	5.33333e-05	EX_fuc_L(e)	L-fucose
(7)	0.168	0.8	0.1344	0.0001792	0.00014336	3.584e-05	0.0001792	EX_gal(e)	Galactose
1.001	0.124	0.8	0.0992	0.000132267	0.000105813	2.64533e-05	0.000132267	EX_acgal(e)	N-acetyl-D-galactosamine
SUM	2.001	1	1.0008	0.0013344	0.00106752	0.00026688	0.0013344
Adapted Masters:
The molecular weight of the polymeric glycoprotein was proposed to be 15*10^6 g/mol [3], while the concentration of the glycoprotein was proposed to be 20 mg/ml [4]. Hence, the molecular concentration was calculated….
…	0.00133333	Mm
References and further reading
1. Georgios Marinos, Master Thesis on 'Modeling and analysis of colon-microbiota interactions in inflammatory bowel disease', Kiel University 2017
2. Georgios Marinos, Project Thesis on 'In silico modeling of microbial interactions in the colon', Kiel University 2016
3. Sellers, L. A.; Allen, A.; Morris, E. R. and Ross-Murphy, S. B. (1988). Mucus glycoprotein gels. Role of glycoprotein polymeric structure and carbohydrate side-chains in gel-formation, Carbohydrate Research 178 : 93-110.
4. Sellers, L. A.; Allen, A.; Morris, E. R. and Ross-Murphy, S. B. (1991). The rheology of pig small intestinal and colonic mucus: weakening of gel structure by non-mucin components, Biochimica et Biophysica Acta (BBA) - General Subjects 1115 : 174-179.
5. Tailford, L. E.; Crost, E. H.; Kavanaugh, D. and Juge, N. (2015). Mucin glycan foraging in the human gut microbiome, Frontiers in Genetics 6.
6. Bergstrom, K. S. B. and Xia, L. (2013). Mucin-type O-glycans and their roles in intestinal homeostasis., Glycobiology 23 : 1026-1037.
7.Tytgat, K. M.; Opdam, F. J.; Einerhand, A. W.; Büller, H. A. and Dekker, J. (1996). MUC2 is the prominent colonic mucin expressed in ulcerative colitis., Gut 38 : 554-563.
Example calculation
Inner	= 4* outer
Inner + Outer =		0.00133333
Outer	0.000266667
Inner	0.00106667

### Sheet: NUTRITION_1
Nutrient	Description	mmol	m M	Absorption_SI	calc	MW	RestrictedDiffusion	DiffusionWinneMucus38	DiffusionWinneBuffer38	%	ppm	mcg/kg	IU	mg/gm	AA%	26.3
EX_arg_L(e)	Arginine	0.0198021	NA	0.92	1.1	174.204	3197.99	1571.59	3825.04	1.1	NA	NA	NA	NA	Total Fibers%	25.4
EX_cys_L(e)	Cysteine	0.0372103	NA	0.84	0.72	121.36	3674.9	1980.26	4568.74	0.36	NA	NA	NA	NA	Fat%	6.65
EX_gly(e)	Glycine	0.040105	NA	0.92	0.96	75.067	4420.54	2692.35	5785.5	0.96	NA	NA	NA	NA	Minerals%	6.7
EX_his_L(e)	Histidine	0.00929742	NA	0.92	0.46	155.157	3343.6	1692.37	4049.05	0.46	NA	NA	NA	NA	Vitamins%	0.235104
EX_ile_L(e)	Isoleucine	0.0186475	NA	0.92	0.78	131.175	3566.62	1884.19	4397.39	0.78	NA	NA	NA	NA	Carbohydrates%	36.31
EX_leu_L(e)	Leucine	0.0363386	NA	0.92	1.52	131.175	3566.62	1884.19	4397.39	1.52	NA	NA	NA	NA	Moisture (ideally) %	10
EX_lys_L(e)	Lysine	0.0210225	NA	0.92	0.98	146.19	3421.03	1758.03	4169.28	0.98	NA	NA	NA	NA	Total %	111.595
EX_met_L(e)	Methionine	0.0130309	NA	0.92	0.62	149.208	3394.25	1735.21	4127.61	0.62	NA	NA	NA	NA	Ration g	3.92
EX_phe_L(e)	Phenylalanine	0.0165161	NA	0.92	0.87	165.192	3263.98	1625.89	3926.23	0.87	NA	NA	NA	NA
EX_tyr_L(e)	Tyrosine	0.0100385	NA	0.92	0.58	181.191	3149.99	1532.56	3751.82	0.58	NA	NA	NA	NA	GUARANTEED	LabDiet
EX_thr_L(e)	Threonine	0.0184285	NA	0.92	0.7	119.12	3701.33	2003.99	4610.77	0.7	NA	NA	NA	NA	ANALYSIS %	5K67
EX_trp_L(e)	Tryptophan	0.00353172	NA	0.92	0.23	204.229	3008.28	1419.64	3537.46	0.23	NA	NA	NA	NA	Crude protein not less than	18
EX_val_L(e)	Valine	0.0243603	NA	0.92	0.91	117.148	3725.16	2025.5	4648.76	0.91	NA	NA	NA	NA	Crude fat not less than . .	6
EX_ser_L(e)	Serine	0.0286466	NA	0.92	0.96	105.093	3884.02	2171.15	4903.63	0.96	NA	NA	NA	NA	Crude fiber not more than .	5
EX_asn_L(e)	Asparagine	0.0225494	NA	0.92	0.95	132.119	3556.8	1875.57	4381.92	1.9	NA	NA	NA	NA
EX_asp_L(e)	Aspartic	0.0223827	NA	0.92	0.95	133.103	3546.67	1866.69	4365.97	1.9	NA	NA	NA	NA	Ash not more than . . . . .	8
EX_gln_L(e)	Glutamine	0.0473136	NA	0.92	2.205	146.15	3421.39	1758.34	4169.84	4.41	NA	NA	NA	NA
EX_glu_L(e)	Glutamic	0.0469984	NA	0.92	2.205	147.13	3412.61	1750.84	4156.16	4.41	NA	NA	NA	NA	Moisture not more than . . .	12
EX_ala_L(e)	Alanine	0.0411829	NA	0.92	1.17	89.0932	4138.72	2413	5318.31	1.17	NA	NA	NA	NA
EX_pro_L(e)	Proline	0.0389508	NA	0.92	1.43	115.132	3750.11	2048.11	4688.59	1.43	NA	NA	NA	NA	EXACT	LabDiet
EX_taur(e)	Taurine	0.00125298	NA	0.92	0.05	125.142	3631.79	1941.78	4500.35	0.05	NA	NA	NA	NA	ANALYSIS %	5K67
EX_strch1(e)	Starch	0.0631364	NA	0.8	35.4	4395.82	924.121	199.445	782.586	35.4	NA	NA	NA	NA	Proteins	19.3
EX_glc(e)	Glucose	0.000239348	NA	0.99	0.11	180.156	3156.93	1538.18	3762.4	0.11	NA	NA	NA	NA	Fat%	6.65
EX_fru(e)	Fructose	0.000326384	NA	0.99	0.15	180.156	3156.93	1538.18	3762.4	0.15	NA	NA	NA	NA	Fibers%	25.4
EX_sucr(e)	Sucrose	0.000744383	NA	0.99	0.65	342.297	2466.42	1020.36	2744.42	0.65	NA	NA	NA	NA	Minerals	6.7
EX_lcts(e)	Lactose	0	NA	0.99	0	342.297	2466.42	1020.36	2744.42	0	NA	NA	NA	NA	Starch + Carbohydrates %	36.31
EX_cellb(e)	Cellobiose (assumed MW 10000000 CELLULOSE)	1.59649	NA	0	13.9286	10000000	47.2903	1.4229	17.5192	13.9286	NA	NA	NA	NA	Total %	94.36
EX_arabinoxyl(e)	Arabinoxylan	0.0102214	NA	0	1.9119	7332.34	759.064	143.792	608.576	1.9119	NA	NA	NA	NA
EX_xylan(e)	xylan	0.000946296	NA	0	1.9119	79200	303.977	31.395	188.945	1.9119	NA	NA	NA	NA
EX_xyluglc(e)	Xyluglucan	0.0004359	NA	0	1.9119	171936	225.622	19.1246	129.083	1.9119	NA	NA	NA	NA
EX_glcmannan(e)	Konjac glucomannan	0.000967054	NA	0	1.9119	77500	306.524	31.8336	190.971	1.9119	NA	NA	NA	NA
EX_mannan(e)	Mannan	0.148704	NA	0	1.9119	504	2125.45	796.724	2269.14	1.9119	NA	NA	NA	NA
EX_bglc(e)	B-Glucan (hypothetical mw 10000000)	7.49467e-06	NA	0	1.9119	10000000	47.2903	1.4229	17.5192	1.9119	NA	NA	NA	NA
EX_chsterol(e)	Cholesterol	0.00247657	NA	0.5	0.0488571	386.664	2353.49	943.861	2584.84	0.0488571	243	NA	NA	NA
EX_ac(e)	Acetate	0	NA	0.95	0	59.04	4848.26	3139.27	6510.41	NA	NA	NA	NA	NA
EX_lnlc(e)	Linoleic Acid	0.0186917	NA	0.95	2.67456	280.452	2662.86	1159.04	3026.84	2.67456	NA	NA	NA	NA
EX_lnlncg(e)	Linolenic Acid g	0.00151034	NA	0.95	0.214557	278.436	2670.26	1164.4	3037.59	0.214557	NA	NA	NA	NA
EX_lnlnca(e)	Linolenic Acid a	0.00151034	NA	0.95	0.214557	278.436	2670.26	1164.4	3037.59	0.214557	NA	NA	NA	NA
EX_arachd(e)	Arachidonic Acid	0.000286829	NA	0.95	0.0445571	304.474	2580.02	1099.7	2907.01	0.0445571	NA	NA	NA	NA
EX_eicostet(e)	Omega-3 Fatty Acids	0.00112368	NA	0.95	0.174557	304.474	2580.02	1099.7	2907.01	0.174557	NA	NA	NA	NA
EX_CLPND(e)	Omega-3 Fatty Acids	0.00103518	NA	0.95	0.174557	330.504	2499.9	1043.5	2792.13	0.174557	NA	NA	NA	NA
EX_crvnc(e)	Omega-3 Fatty Acids	0.00104153	NA	0.95	0.174557	328.488	2505.79	1047.59	2800.53	0.174557	NA	NA	NA	NA
EX_strdnc(e)	Omega-3 Fatty Acids	0.00123773	NA	0.95	0.174557	276.42	2677.74	1169.82	3048.46	0.174557	NA	NA	NA	NA
EX_but(e)	Saturated Fatty Acids	0	NA	0.95	0	88.106	4156.49	2430.26	5347.52	0	NA	NA	NA	NA
EX_dca(e)	Saturated Fatty Acids	0.00157648	NA	0.95	0.138557	172.265	3211.78	1582.88	3846.15	0.138557	NA	NA	NA	NA
EX_hdca(e)	Saturated Fatty Acids	0.00105905	NA	0.95	0.138557	256.43	2756.16	1227.34	3163.04	0.138557	NA	NA	NA	NA
EX_ocdca(e)	Saturated Fatty Acids	0.000958007	NA	0.95	0.138557	283.476	2651.9	1151.11	3010.93	0.138557	NA	NA	NA	NA
EX_octa(e)	Saturated Fatty Acids	0.00188312	NA	0.95	0.138557	144.214	3438.98	1773.4	4197.26	0.138557	NA	NA	NA	NA
EX_ttdca(e)	Saturated Fatty Acids	0.00118914	NA	0.95	0.138557	228.376	2881.74	1321.73	3348.4	0.138557	NA	NA	NA	NA
EX_hpdca(e)	Saturated Fatty Acids	0.00100412	NA	0.95	0.138557	270.457	2700.29	1186.25	3081.31	0.138557	NA	NA	NA	NA
EX_ptdca(e)	Saturated Fatty Acids	0.00112033	NA	0.95	0.138557	242.403	2816.43	1272.3	3251.72	0.138557	NA	NA	NA	NA
EX_ppa(e)	Saturated Fatty Acids	0	NA	0.95	0	74.079	4443.12	2715.26	5823.3	0	NA	NA	NA	NA
EX_ddca(e)	Saturated Fatty Acids	0.00135568	NA	0.95	0.138557	200.322	3030.71	1437.28	3571.21	0.138557	NA	NA	NA	NA
EX_arach(e)	Saturated Fatty Acids	0.000868925	NA	0.95	0.138557	312.538	2554.22	1081.47	2869.9	0.138557	NA	NA	NA	NA
EX_lgnc(e)	Saturated Fatty Acids	0.000736674	NA	0.95	0.138557	368.646	2397.08	973.106	2646.19	0.138557	NA	NA	NA	NA
EX_hdcea(e)	Monosaturated Fatty Acids	0.00527381	NA	0.95	0.684557	254.414	2764.54	1233.55	3175.33	0.684557	NA	NA	NA	NA
EX_ocdcea(e)	Monosaturated Fatty Acids	0.00476704	NA	0.95	0.684557	281.46	2659.19	1156.38	3021.51	0.684557	NA	NA	NA	NA
EX_ca2(e)	Calcium	0.96321	NA	0.3	1.43162	40.784	5589.44	3977.07	7808.62	1.43162	NA	NA	NA	NA
EX_pi(e)	Phosphorus+Phosphorus (non-phytate)	0.283476	NA	0.6	1.77162	97.994	3989.9	2270.46	5075.13	1.77162	NA	NA	NA	NA
EX_k(e)	Potassium	0.119052	NA	0.85	0.791617	39.098	5680.93	4085.9	7972.35	0.791617	NA	NA	NA	NA
EX_mg2(e)	Magnesium	0.267422	NA	0.5	0.331617	24.305	6820.49	5537.45	10070.8	0.331617	NA	NA	NA	NA
EX_so4(e)	Sulfur as SO4	0.0246789	NA	0.85	0.411617	98.072	3988.68	2269.3	5073.15	0.411617	NA	NA	NA	NA
EX_na1(e)	Sodium	0.0133548	NA	0.98	0.391617	22.99	6967.96	5737.96	10350	0.391617	NA	NA	NA	NA
EX_cl(e)	Chloride	0.013084	NA	0.98	0.591617	35.45	5899	4350	8365.56	0.591617	NA	NA	NA	NA
EX_fe2(e)	Iron2	0.0753525	NA	0.11	0.120617	55.8452	4953.1	3252.96	6690.88	0.120617	380	NA	NA	NA
EX_fe3(e)	Iron3	0.0753525	NA	0.11	0.120617	55.8452	4953.1	3252.96	6690.88	0.120617	NA	NA	NA	NA
EX_zn2(e)	Zinc	0.000661408	NA	0.99	0.110317	65.382	4661.71	2940.99	6191.96	0.110317	87	NA	NA	NA
EX_mn2(e)	Manganese	0.0671386	NA	0.2	0.117617	54.938	4984.4	3287.21	6744.96	0.117617	160	NA	NA	NA
EX_cu2(e)	Copper	0.0506906	NA	0.2	0.102717	63.5463	4713.05	2995.04	6279.24	0.102717	11	NA	NA	NA
EX_cobalt2(e)	Cobalt	0.00676462	NA	0.9	0.101699	58.933	4851.65	3142.92	6516.21	0.101699	0.82	NA	NA	NA
EX_i(e)	Iodine	0.0309827	NA	0.017	0.102037	126.904	3612.31	1924.49	4469.51	0.101827	2.1	NA	NA	NA
EX_cro4(e)	Chromium as chromate	0.0339993	NA	0.01	0.101618	115.99	3739.42	2038.41	4671.51	0.101618	0.01	NA	NA	NA
EX_sel(e)	Selenium as selenate	0.0192397	NA	0.3	0.101656	144.983	3431.96	1767.38	4186.3	0.101656	0.39	NA	NA	NA
EX_caro(e)	Carotene	7.66623e-06	NA	0.3	0.00015	536.9	2074.39	765.15	2199.7	0.00015	1.5	NA	NA	NA
EX_mqn7(e)	Vitamin K mqn7	2.41602e-05	NA	0.6	0.001	649	1928.5	677.776	2003.94	0.001	20	NA	NA	NA
EX_mqn8(e)	Vitamin K mqn8	2.18655e-05	NA	0.6	0.001	717.11	1855.89	635.874	1908.02	0.001	NA	NA	NA	NA
EX_thm(e)	Thiamin	0.000116704	NA	0.9	0.0079	265.355	2720.14	1200.78	3110.29	0.0079	79	NA	NA	NA
EX_ribflv(e)	Riboflavin	2.1091e-05	NA	0.55	0.00045	376.369	2378.04	960.29	2619.36	0.00045	9	NA	NA	NA
EX_rbflvrd(e)	Riboflavin as needed by the bacteria	2.09789e-05	NA	0.55	0.00045	378.38	2373.17	957.023	2612.51	0.00045	NA	NA	NA	NA
EX_nac(e)	Niacin	1.38509e-05	NA	0.99	0.00435	123.111	3654.71	1962.2	4536.69	0.0087	87	NA	NA	NA
EX_ncam(e)	Nicotinamide	1.38509e-05	NA	0.99	0.00435	123.111	3654.71	1962.2	4536.69	0.0087	87	NA	NA	NA
EX_pnto_R(e)	Pantothenic Acid	0.000330784	NA	0.5	0.0037	219.237	2927.36	1356.7	3416.29	0.0037	37	NA	NA	NA
EX_chol(e)	Choline	0.00827854	NA	0.89	0.2	104.173	3897.18	2183.39	4924.87	0.2	2000	NA	NA	NA
EX_fol(e)	Folic Acid	8.43672e-06	NA	0.5	0.00019	441.404	2236.66	867.236	2421.98	0.00019	1.9	NA	NA	NA
EX_pydxn(e)	Pyridoxine	5.50301e-06	NA	0.75	9.5e-05	169.18	3234.18	1601.27	3880.46	9.5e-05	10	NA	NA	NA
EX_pydx(e)	Pyridoxal as needed by the bacteria	5.56938e-06	NA	0.75	9.5e-05	167.164	3249.12	1613.59	3903.39	9.5e-05	NA	NA	NA	NA
EX_btn(e)	Biotin	4.81358e-08	NA	0.99	3e-05	244.309	2807.96	1265.94	3239.22	3e-05	0.3	NA	NA	NA
EX_adpcbl(e)	B 12	6.32826e-08	NA	0.5	5.1e-06	1579.58	1369.83	383.763	1294.23	5.1e-06	NA	51	NA	NA
EX_retinol(e)	Vitamin A	1.64376e-05	NA	0.8	0.000600601	286.459	2641.25	1143.44	2995.47	0.000600601	NA	NA	20	NA
EX_vitd3(e)	Vitamin D 3	1.12102e-08	NA	0.99	1.1e-05	384.648	2358.23	947.021	2591.49	1.1e-05	NA	NA	4.4	NA
EX_avite1(e)	Vitamin E	9.22409e-05	NA	0.5	0.00202703	430.717	2257.84	880.935	2451.33	0.00202703	NA	NA	45	NA
EX_ascb_L(e)	Ascorbic Acid	0	NA	0.75	0	176.124	3184.53	1560.61	3804.49	0	NA	NA	NA	NA
EX_h(e)	protons DISTAL BNID 110513	NA	0.0204174	NA	NA	1	23264.9	42600.1	48324.2	0	NA	NA	NA	NA
EX_hg2(e)	hg2 – dummy value	NA	1e-05	NA	NA	200.59	3029.16	1436.05	3568.86	0	NA	NA	NA	NA
EX_cd2(e)	cd2 – dummy value	NA	1e-05	NA	NA	112.411	3784.77	2079.67	4744.04	0	NA	NA	NA	NA
EX_aso4(e)	arsenate – dummy value	NA	1e-05	NA	NA	138.919	3488.81	1816.33	4275.15	0	NA	NA	NA	NA
EX_fuc_L(e)	L-fucose	NA	1.06667e-05	NA	NA	NA	NA	NA	NA	NA	NA	NA	NA	NA
EX_man(e)	D-Mannose	NA	4.48e-06	NA	NA	NA	NA	NA	NA	NA	NA	NA	NA	NA
EX_gal(e)	D-Galactose	NA	3.584e-05	NA	NA	NA	NA	NA	NA	NA	NA	NA	NA	NA
EX_acgal(e)	N-acetyl-D-galactosamine	NA	2.64533e-05	NA	NA	NA	NA	NA	NA	NA	NA	NA	NA	NA
EX_acgam(e)	N-acetyl-D-glucosamine	NA	9.42933e-05	NA	NA	NA	NA	NA	NA	NA	NA	NA	NA	NA
EX_acnam(e)	N-acetylneuraminate	NA	4.18133e-05	NA	NA	NA	NA	NA	NA	NA	NA	NA	NA	NA
EX_core3(e)	Mucus Core 3	NA	2.66667e-05	NA	NA	NA	NA	NA	NA	NA	NA	NA	NA	NA
EX_core4(e)	Mucus Core 4	NA	2.66667e-05	NA	NA	NA	NA	NA	NA	NA	NA	NA	NA	NA
EX_fuc_L(e)	L-fucose	NA	4.26667e-05	NA	NA	NA	NA	NA	NA	NA	NA	NA	NA	NA
EX_man(e)	D-Mannose	NA	1.792e-05	NA	NA	NA	NA	NA	NA	NA	NA	NA	NA	NA
EX_gal(e)	D-Galactose	NA	0.00014336	NA	NA	NA	NA	NA	NA	NA	NA	NA	NA	NA
EX_acgal(e)	N-acetyl-D-galactosamine	NA	0.000105813	NA	NA	NA	NA	NA	NA	NA	NA	NA	NA	NA
EX_acgam(e)	N-acetyl-D-glucosamine	NA	0.000377173	NA	NA	NA	NA	NA	NA	NA	NA	NA	NA	NA
EX_acnam(e)	N-acetylneuraminate	NA	0.000167253	NA	NA	NA	NA	NA	NA	NA	NA	NA	NA	NA
EX_core3(e)	Mucus Core 3	NA	0.000106667	NA	NA	NA	NA	NA	NA	NA	NA	NA	NA	NA
EX_core4(e)	Mucus Core 4	NA	0.000106667	NA	NA	NA	NA	NA	NA	NA	NA	NA	NA	NA
EX_o2(u)		NA	6.96	NA	NA	31.9988	6135.99	4644.45	8797.49	NA	NA	NA	NA	NA
EX_h2o(e)	SetHigh	NA	1000	NA	NA	18.0153	7652.96	6706.17	11667.8	NA	NA	NA	NA	NA
EX_carn(u)	HMDB PMID 17031479	NA	0.00654	NA	NA	226.232	2892.21	1329.72	3363.95	NA	NA	NA	NA	NA
EX_coa(u)	SetLow	NA	0.001	NA	NA	767.534	1808.02	608.834	1845.34	NA	NA	NA	NA	NA
EX_phe_L(u)		NA	0.0599303	NA	NA	165.192	3263.98	1625.89	3926.23	NA	NA	NA	NA	NA
EX_val_L(u)		NA	0.260354	NA	NA	117.148	3725.16	2025.5	4648.76	NA	NA	NA	NA	NA
EX_leu_L(u)		NA	0.141033	NA	NA	131.175	3566.62	1884.19	4397.39	NA	NA	NA	NA	NA
EX_thr_L(u)		NA	0.121726	NA	NA	119.12	3701.33	2003.99	4610.77	NA	NA	NA	NA	NA
EX_ile_L(u)		NA	0.0750905	NA	NA	131.175	3566.62	1884.19	4397.39	NA	NA	NA	NA	NA
EX_met_L(u)		NA	0.0254678	NA	NA	149.208	3394.25	1735.21	4127.61	NA	NA	NA	NA	NA
EX_trp_L(u)	HMMD PMID: 12297216	NA	0.044	NA	NA	204.225	3008.31	1419.65	3537.5	NA	NA	NA	NA	NA
EX_lys_L(u)		NA	0.188111	NA	NA	146.19	3421.03	1758.03	4169.28	NA	NA	NA	NA	NA
EX_arg_L(u)		NA	0.0889761	NA	NA	174.204	3197.99	1571.59	3825.04	NA	NA	NA	NA	NA
EX_pro_L(u)		NA	0.230171	NA	NA	115.132	3750.11	2048.11	4688.59	NA	NA	NA	NA	NA
EX_his_L(u)		NA	0.0731517	NA	NA	155.157	3343.6	1692.37	4049.05	NA	NA	NA	NA	NA
EX_ser_L(u)		NA	0.107524	NA	NA	105.093	3884.02	2171.15	4903.63	NA	NA	NA	NA	NA
EX_tyr_L(e)		NA	0.0623651	NA	NA	181.191	3149.99	1532.56	3751.82	NA	NA	NA	NA	NA
EX_pchol_hs(u)	SetLow MNXM2028	NA	0.001	NA	NA	311.226	2558.35	1084.38	2875.84	NA	NA	NA	NA	NA
EX_dpcoa(u)	SetLow	NA	0.001	NA	NA	687.554	1886.18	653.22	1947.9	NA	NA	NA	NA	NA
EX_Lcystin(u)	HMMD PMID: 21359215	NA	0.0629	NA	NA	240.03	2827.11	1280.33	3267.48	NA	NA	NA	NA	NA
EX_gln_L(u)		NA	0.557662	NA	NA	146.146	3421.43	1758.37	4169.9	NA	NA	NA	NA	NA
EX_pe_hs(u)	SetLow	NA	0.001	NA	NA	748.065	1825.98	618.92	1868.79	NA	NA	NA	NA	NA
EX_sphs1p(u)	HMMD PMID: 20671299	NA	0.000308	NA	NA	379.472	2370.54	955.261	2608.81	NA	NA	NA	NA	NA

### Sheet: NUTRITION_2
Exchange	Description	Input_mol	Input_mM	init_conc	init_area	D_fec	D_muc	D_omu	D_imu	D_inter	D_hum	A_fec	A_omu	A_imu	A_hum	A_inter	pde
EX_arg_L(d)	Arginine	0.0198021	NA	NA	1	3825.04	1571.59	1047.72	523.862	3197.99	0	0	0	0	0	0	nutrientPDE
EX_cys_L(d)	Cysteine	0.0372103	NA	NA	1	4568.74	1980.26	1320.17	660.087	3674.9	0	0	0	0	0	0	nutrientPDE
EX_gly(d)	Glycine	0.040105	NA	NA	1	5785.5	2692.35	1794.9	897.45	4420.54	0	0	0	0	0	0	nutrientPDE
EX_his_L(d)	Histidine	0.00929742	NA	NA	1	4049.05	1692.37	1128.24	564.122	3343.6	0	0	0	0	0	0	nutrientPDE
EX_ile_L(d)	Isoleucine	0.0186475	NA	NA	1	4397.39	1884.19	1256.13	628.063	3566.62	0	0	0	0	0	0	nutrientPDE
EX_leu_L(d)	Leucine	0.0363386	NA	NA	1	4397.39	1884.19	1256.13	628.063	3566.62	0	0	0	0	0	0	nutrientPDE
EX_lys_L(d)	Lysine	0.0210225	NA	NA	1	4169.28	1758.03	1172.02	586.011	3421.03	0	0	0	0	0	0	nutrientPDE
EX_met_L(d)	Methionine	0.0130309	NA	NA	1	4127.61	1735.21	1156.81	578.404	3394.25	0	0	0	0	0	0	nutrientPDE
EX_phe_L(d)	Phenylalanine	0.0165161	NA	NA	1	3926.23	1625.89	1083.92	541.962	3263.98	0	0	0	0	0	0	nutrientPDE
EX_tyr_L(d)	Tyrosine	0.0100385	NA	NA	1	3751.82	1532.56	1021.71	510.853	3149.99	0	0	0	0	0	0	nutrientPDE
EX_thr_L(d)	Threonine	0.0184285	NA	NA	1	4610.77	2003.99	1336	667.998	3701.33	0	0	0	0	0	0	nutrientPDE
EX_trp_L(d)	Tryptophan	0.00353172	NA	NA	1	3537.46	1419.64	946.425	473.212	3008.28	0	0	0	0	0	0	nutrientPDE
EX_val_L(d)	Valine	0.0243603	NA	NA	1	4648.76	2025.5	1350.33	675.167	3725.16	0	0	0	0	0	0	nutrientPDE
EX_ser_L(d)	Serine	0.0286466	NA	NA	1	4903.63	2171.15	1447.43	723.717	3884.02	0	0	0	0	0	0	nutrientPDE
EX_asn_L(d)	Asparagine	0.0225494	NA	NA	1	4381.92	1875.57	1250.38	625.19	3556.8	0	0	0	0	0	0	nutrientPDE
EX_asp_L(d)	Aspartic	0.0223827	NA	NA	1	4365.97	1866.69	1244.46	622.23	3546.67	0	0	0	0	0	0	nutrientPDE
EX_gln_L(d)	Glutamine	0.0473136	NA	NA	1	4169.84	1758.34	1172.23	586.114	3421.39	0	0	0	0	0	0	nutrientPDE
EX_glu_L(d)	Glutamic	0.0469984	NA	NA	1	4156.16	1750.84	1167.23	583.614	3412.61	0	0	0	0	0	0	nutrientPDE
EX_ala_L(d)	Alanine	0.0411829	NA	NA	1	5318.31	2413	1608.67	804.335	4138.72	0	0	0	0	0	0	nutrientPDE
EX_pro_L(d)	Proline	0.0389508	NA	NA	1	4688.59	2048.11	1365.41	682.703	3750.11	0	0	0	0	0	0	nutrientPDE
EX_taur(d)	Taurine	0.00125298	NA	NA	1	4500.35	1941.78	1294.52	647.26	3631.79	0	0	0	0	0	0	nutrientPDE
EX_strch1(d)	Starch	0.0631364	NA	NA	1	782.586	199.445	132.964	66.4818	924.121	0	0	0	0	0	0	nutrientPDE
EX_glc(d)	Glucose	0.000239348	NA	NA	1	3762.4	1538.18	1025.46	512.728	3156.93	0	0	0	0	0	0	nutrientPDE
EX_fru(d)	Fructose	0.000326384	NA	NA	1	3762.4	1538.18	1025.46	512.728	3156.93	0	0	0	0	0	0	nutrientPDE
EX_sucr(d)	Sucrose	0.000744383	NA	NA	1	2744.42	1020.36	680.243	340.121	2466.42	0	0	0	0	0	0	nutrientPDE
EX_lcts(d)	Lactose	0	NA	NA	1	2744.42	1020.36	680.243	340.121	2466.42	0	0	0	0	0	0	nutrientPDE
EX_cellb(d)	cellobiose	1.59649	NA	NA	1	17.5192	1.4229	0.9486	0.4743	47.2903	0	0	0	0	0	0	nutrientPDE
EX_arabinoxyl(d)	Arabinoxylan	0.0102214	NA	NA	1	608.576	143.792	95.8611	47.9305	759.064	0	0	0	0	0	0	nutrientPDE
EX_xylan(d)	xylan	0.000946296	NA	NA	1	188.945	31.395	20.93	10.465	303.977	0	0	0	0	0	0	nutrientPDE
EX_xyluglc(d)	Xyluglucan	0.0004359	NA	NA	1	129.083	19.1246	12.7497	6.37485	225.622	0	0	0	0	0	0	nutrientPDE
EX_glcmannan(d)	Konjac glucomannan	0.000967054	NA	NA	1	190.971	31.8336	21.2224	10.6112	306.524	0	0	0	0	0	0	nutrientPDE
EX_mannan(d)	Mannan	0.148704	NA	NA	1	2269.14	796.724	531.149	265.575	2125.45	0	0	0	0	0	0	nutrientPDE
EX_bglc(d)	B-Glucan	7.49467e-06	NA	NA	1	17.5192	1.4229	0.9486	0.4743	47.2903	0	0	0	0	0	0	nutrientPDE
EX_chsterol(d)	Cholesterol	0.00247657	NA	NA	1	2584.84	943.861	629.241	314.62	2353.49	0	0	0	0	0	0	nutrientPDE
EX_ac(d)	Acetate	0	NA	NA	1	6510.41	3139.27	2092.85	1046.42	4848.26	0	0	0	0	0	0	nutrientPDE
EX_lnlc(d)	Linoleic Acid	0.0186917	NA	NA	1	3026.84	1159.04	772.691	386.345	2662.86	0	0	0	0	0	0	nutrientPDE
EX_lnlncg(d)	Linolenic Acid g	0.00151034	NA	NA	1	3037.59	1164.4	776.264	388.132	2670.26	0	0	0	0	0	0	nutrientPDE
EX_lnlnca(d)	Linolenic Acid a	0.00151034	NA	NA	1	3037.59	1164.4	776.264	388.132	2670.26	0	0	0	0	0	0	nutrientPDE
EX_arachd(d)	Arachidonic Acid	0.000286829	NA	NA	1	2907.01	1099.7	733.132	366.566	2580.02	0	0	0	0	0	0	nutrientPDE
EX_eicostet(d)	Omega-3 Fatty Acids	0.00112368	NA	NA	1	2907.01	1099.7	733.132	366.566	2580.02	0	0	0	0	0	0	nutrientPDE
EX_CLPND(d)	Omega-3 Fatty Acids	0.00103518	NA	NA	1	2792.13	1043.5	695.665	347.833	2499.9	0	0	0	0	0	0	nutrientPDE
EX_crvnc(d)	Omega-3 Fatty Acids	0.00104153	NA	NA	1	2800.53	1047.59	698.392	349.196	2505.79	0	0	0	0	0	0	nutrientPDE
EX_strdnc(d)	Omega-3 Fatty Acids	0.00123773	NA	NA	1	3048.46	1169.82	779.879	389.94	2677.74	0	0	0	0	0	0	nutrientPDE
EX_but(d)	Saturated Fatty Acids	0	NA	NA	1	5347.52	2430.26	1620.17	810.086	4156.49	0	0	0	0	0	0	nutrientPDE
EX_dca(d)	Saturated Fatty Acids	0.00157648	NA	NA	1	3846.15	1582.88	1055.25	527.626	3211.78	0	0	0	0	0	0	nutrientPDE
EX_hdca(d)	Saturated Fatty Acids	0.00105905	NA	NA	1	3163.04	1227.34	818.228	409.114	2756.16	0	0	0	0	0	0	nutrientPDE
EX_ocdca(d)	Saturated Fatty Acids	0.000958007	NA	NA	1	3010.93	1151.11	767.41	383.705	2651.9	0	0	0	0	0	0	nutrientPDE
EX_octa(d)	Saturated Fatty Acids	0.00188312	NA	NA	1	4197.26	1773.4	1182.27	591.133	3438.98	0	0	0	0	0	0	nutrientPDE
EX_ttdca(d)	Saturated Fatty Acids	0.00118914	NA	NA	1	3348.4	1321.73	881.152	440.576	2881.74	0	0	0	0	0	0	nutrientPDE
EX_hpdca(d)	Saturated Fatty Acids	0.00100412	NA	NA	1	3081.31	1186.25	790.831	395.416	2700.29	0	0	0	0	0	0	nutrientPDE
EX_ptdca(d)	Saturated Fatty Acids	0.00112033	NA	NA	1	3251.72	1272.3	848.197	424.099	2816.43	0	0	0	0	0	0	nutrientPDE
EX_ppa(d)	Saturated Fatty Acids	0	NA	NA	1	5823.3	2715.26	1810.17	905.085	4443.12	0	0	0	0	0	0	nutrientPDE
EX_ddca(d)	Saturated Fatty Acids	0.00135568	NA	NA	1	3571.21	1437.28	958.187	479.094	3030.71	0	0	0	0	0	0	nutrientPDE
EX_arach(d)	Saturated Fatty Acids	0.000868925	NA	NA	1	2869.9	1081.47	720.979	360.49	2554.22	0	0	0	0	0	0	nutrientPDE
EX_lgnc(d)	Saturated Fatty Acids	0.000736674	NA	NA	1	2646.19	973.106	648.738	324.369	2397.08	0	0	0	0	0	0	nutrientPDE
EX_hdcea(d)	Monosaturated Fatty Acids	0.00527381	NA	NA	1	3175.33	1233.55	822.368	411.184	2764.54	0	0	0	0	0	0	nutrientPDE
EX_ocdcea(d)	Monosaturated Fatty Acids	0.00476704	NA	NA	1	3021.51	1156.38	770.92	385.46	2659.19	0	0	0	0	0	0	nutrientPDE
EX_ca2(e)	Calcium	0.96321	NA	NA	1	7808.62	3977.07	2651.38	1325.69	5589.44	0	0	0	0	0	0	nutrientPDE
EX_pi(e)	Phosphorus+Phosphorus (non-phytate)	0.283476	NA	NA	1	5075.13	2270.46	1513.64	756.819	3989.9	0	0	0	0	0	0	nutrientPDE
EX_k(e)	Potassium	0.119052	NA	NA	1	7972.35	4085.9	2723.93	1361.97	5680.93	0	0	0	0	0	0	nutrientPDE
EX_mg2(e)	Magnesium	0.267422	NA	NA	1	10070.8	5537.45	3691.64	1845.82	6820.49	0	0	0	0	0	0	nutrientPDE
EX_so4(e)	Sulfur as SO4	0.0246789	NA	NA	1	5073.15	2269.3	1512.87	756.434	3988.68	0	0	0	0	0	0	nutrientPDE
EX_na1(e)	Sodium	0.0133548	NA	NA	1	10350	5737.96	3825.31	1912.65	6967.96	0	0	0	0	0	0	nutrientPDE
EX_cl(e)	Chloride	0.013084	NA	NA	1	8365.56	4350	2900	1450	5899	0	0	0	0	0	0	nutrientPDE
EX_fe2(e)	Iron2	0.0753525	NA	NA	1	6690.88	3252.96	2168.64	1084.32	4953.1	0	0	0	0	0	0	nutrientPDE
EX_fe3(e)	Iron3	0.0753525	NA	NA	1	6690.88	3252.96	2168.64	1084.32	4953.1	0	0	0	0	0	0	nutrientPDE
EX_zn2(e)	Zinc	0.000661408	NA	NA	1	6191.96	2940.99	1960.66	980.329	4661.71	0	0	0	0	0	0	nutrientPDE
EX_mn2(e)	Manganese	0.0671386	NA	NA	1	6744.96	3287.21	2191.47	1095.74	4984.4	0	0	0	0	0	0	nutrientPDE
EX_cu2(e)	Copper	0.0506906	NA	NA	1	6279.24	2995.04	1996.69	998.345	4713.05	0	0	0	0	0	0	nutrientPDE
EX_cobalt2(e)	Cobalt	0.00676462	NA	NA	1	6516.21	3142.92	2095.28	1047.64	4851.65	0	0	0	0	0	0	nutrientPDE
EX_i(e)	Iodine	0.0309827	NA	NA	1	4469.51	1924.49	1282.99	641.497	3612.31	0	0	0	0	0	0	nutrientPDE
EX_cro4(d)	Chromium as chromate	0.0339993	NA	NA	1	4671.51	2038.41	1358.94	679.469	3739.42	0	0	0	0	0	0	nutrientPDE
EX_sel(d)	Selenium as selenate	0.0192397	NA	NA	1	4186.3	1767.38	1178.25	589.126	3431.96	0	0	0	0	0	0	nutrientPDE
EX_caro(d)	Carotene	7.66623e-06	NA	NA	1	2199.7	765.15	510.1	255.05	2074.39	0	0	0	0	0	0	nutrientPDE
EX_mqn7(d)	Vitamin K mqn7	2.41602e-05	NA	NA	1	2003.94	677.776	451.85	225.925	1928.5	0	0	0	0	0	0	nutrientPDE
EX_mqn8(d)	Vitamin K mqn8	2.18655e-05	NA	NA	1	1908.02	635.874	423.916	211.958	1855.89	0	0	0	0	0	0	nutrientPDE
EX_thm(e)	Thiamin	0.000116704	NA	NA	1	3110.29	1200.78	800.521	400.261	2720.14	0	0	0	0	0	0	nutrientPDE
EX_ribflv(e)	Riboflavin	2.1091e-05	NA	NA	1	2619.36	960.29	640.193	320.097	2378.04	0	0	0	0	0	0	nutrientPDE
EX_rbflvrd(e)	Riboflavin as needed by the bacteria	2.09789e-05	NA	NA	1	2612.51	957.023	638.015	319.008	2373.17	0	0	0	0	0	0	nutrientPDE
EX_nac(d)	Niacin	1.38509e-05	NA	NA	1	4536.69	1962.2	1308.14	654.068	3654.71	0	0	0	0	0	0	nutrientPDE
EX_ncam(d)	Nicotinamide	1.38509e-05	NA	NA	1	4536.69	1962.2	1308.14	654.068	3654.71	0	0	0	0	0	0	nutrientPDE
EX_pnto_R(e)	Pantothenic Acid	0.000330784	NA	NA	1	3416.29	1356.7	904.467	452.234	2927.36	0	0	0	0	0	0	nutrientPDE
EX_chol(d)	Choline	0.00827854	NA	NA	1	4924.87	2183.39	1455.6	727.798	3897.18	0	0	0	0	0	0	nutrientPDE
EX_fol(e)	Folic Acid	8.43672e-06	NA	NA	1	2421.98	867.236	578.157	289.079	2236.66	0	0	0	0	0	0	nutrientPDE
EX_pydxn(d)	Pyridoxine	5.50301e-06	NA	NA	1	3880.46	1601.27	1067.51	533.757	3234.18	0	0	0	0	0	0	nutrientPDE
EX_pydx(d)	Pyridoxal as needed by the bacteria	5.56938e-06	NA	NA	1	3903.39	1613.59	1075.73	537.865	3249.12	0	0	0	0	0	0	nutrientPDE
EX_btn(e)	Biotin	4.81358e-08	NA	NA	1	3239.22	1265.94	843.96	421.98	2807.96	0	0	0	0	0	0	nutrientPDE
EX_adpcbl(d)	B 12	6.32826e-08	NA	NA	1	1294.23	383.763	255.842	127.921	1369.83	0	0	0	0	0	0	nutrientPDE
EX_retinol(d)	Vitamin A	1.64376e-05	NA	NA	1	2995.47	1143.44	762.29	381.145	2641.25	0	0	0	0	0	0	nutrientPDE
EX_vitd3(d)	Vitamin D 3	1.12102e-08	NA	NA	1	2591.49	947.021	631.347	315.674	2358.23	0	0	0	0	0	0	nutrientPDE
EX_avite1(d)	Vitamin E	9.22409e-05	NA	NA	1	2451.33	880.935	587.29	293.645	2257.84	0	0	0	0	0	0	nutrientPDE
EX_ascb_L(d)	Ascorbic Acid	0	NA	NA	1	3804.49	1560.61	1040.41	520.203	3184.53	0	0	0	0	0	0	nutrientPDE
EX_h(e)	protons DISTAL BNID 110513	NA	0.0204174	NA	1,2,3	48324.2	42600.1	28400	14200	23264.9	0	0	0	0	0	0	nutrientPDE
EX_hg2(e)	hg2 – dummy value	NA	1e-05	NA	1	3568.86	1436.05	957.368	478.684	3029.16	0	0	0	0	0	0	nutrientPDE
EX_cd2(e)	cd2 – dummy value	NA	1e-05	NA	1	4744.04	2079.67	1386.45	693.225	3784.77	0	0	0	0	0	0	nutrientPDE
EX_aso4(e)	arsenate – dummy value	NA	1e-05	NA	1	4275.15	1816.33	1210.89	605.444	3488.81	0	0	0	0	0	0	nutrientPDE
EX_fuc_L(e)	L-fucose	NA	1.06667e-05	NA	2	0	0	0	0	0	0	0	0	0	0	0	mucusPDE
EX_man(e)	D-Mannose	NA	4.48e-06	NA	2	0	0	0	0	0	0	0	0	0	0	0	mucusPDE
EX_gal(e)	D-Galactose	NA	3.584e-05	NA	2	0	0	0	0	0	0	0	0	0	0	0	mucusPDE
EX_acgal(e)	N-acetyl-D-galactosamine	NA	2.64533e-05	NA	2	0	0	0	0	0	0	0	0	0	0	0	mucusPDE
EX_acgam(e)	N-acetyl-D-glucosamine	NA	9.42933e-05	NA	2	0	0	0	0	0	0	0	0	0	0	0	mucusPDE
EX_acnam(e)	N-acetylneuraminate	NA	4.18133e-05	NA	2	0	0	0	0	0	0	0	0	0	0	0	mucusPDE
EX_core3(e)	Mucus Core 3	NA	2.66667e-05	NA	2	0	0	0	0	0	0	0	0	0	0	0	mucusPDE
EX_core4(e)	Mucus Core 4	NA	2.66667e-05	NA	2	0	0	0	0	0	0	0	0	0	0	0	mucusPDE
EX_fuc_L(e)	L-fucose	NA	4.26667e-05	NA	3	0	0	0	0	0	0	0	0	0	0	0	mucusPDE
EX_man(e)	D-Mannose	NA	1.792e-05	NA	3	0	0	0	0	0	0	0	0	0	0	0	mucusPDE
EX_gal(e)	D-Galactose	NA	0.00014336	NA	3	0	0	0	0	0	0	0	0	0	0	0	mucusPDE
EX_acgal(e)	N-acetyl-D-galactosamine	NA	0.000105813	NA	3	0	0	0	0	0	0	0	0	0	0	0	mucusPDE
EX_acgam(e)	N-acetyl-D-glucosamine	NA	0.000377173	NA	3	0	0	0	0	0	0	0	0	0	0	0	mucusPDE
EX_acnam(e)	N-acetylneuraminate	NA	0.000167253	NA	3	0	0	0	0	0	0	0	0	0	0	0	mucusPDE
EX_core3(e)	Mucus Core 3	NA	0.000106667	NA	3	0	0	0	0	0	0	0	0	0	0	0	mucusPDE
EX_core4(e)	Mucus Core 4	NA	0.000106667	NA	3	0	0	0	0	0	0	0	0	0	0	0	mucusPDE
EX_o2(u)		NA	6.96	NA	4,5	0	0	0	0	6135.99	6135.99	0	0	0	0	0	nutrientPDE
EX_h2o(e)	SetHigh	NA	1000	NA	1,2,3	11667.8	6706.17	4470.78	2235.39	7652.96	7652.96	0	0	0	0	0	nutrientPDE
EX_carn(u)	HMDB PMID 17031479	NA	0.00654	NA	4,5	0	0	0	0	2892.21	2892.21	0	0	0	0	0	nutrientPDE
EX_coa(u)	SetLow	NA	0.001	NA	4,5	0	0	0	0	1808.02	1808.02	0	0	0	0	0	nutrientPDE
EX_phe_L(u)		NA	0.0599303	NA	4,5	0	0	0	0	3263.98	3263.98	0	0	0	0	0	nutrientPDE
EX_val_L(u)		NA	0.260354	NA	4,5	0	0	0	0	3725.16	3725.16	0	0	0	0	0	nutrientPDE
EX_leu_L(u)		NA	0.141033	NA	4,5	0	0	0	0	3566.62	3566.62	0	0	0	0	0	nutrientPDE
EX_thr_L(u)		NA	0.121726	NA	4,5	0	0	0	0	3701.33	3701.33	0	0	0	0	0	nutrientPDE
EX_ile_L(u)		NA	0.0750905	NA	4,5	0	0	0	0	3566.62	3566.62	0	0	0	0	0	nutrientPDE
EX_met_L(u)		NA	0.0254678	NA	4,5	0	0	0	0	3394.25	3394.25	0	0	0	0	0	nutrientPDE
EX_trp_L(u)	HMMD PMID: 12297216	NA	0.044	NA	4,5	0	0	0	0	3008.31	3008.31	0	0	0	0	0	nutrientPDE
EX_lys_L(u)		NA	0.188111	NA	4,5	0	0	0	0	3421.03	3421.03	0	0	0	0	0	nutrientPDE
EX_arg_L(u)		NA	0.0889761	NA	4,5	0	0	0	0	3197.99	3197.99	0	0	0	0	0	nutrientPDE
EX_pro_L(u)		NA	0.230171	NA	4,5	0	0	0	0	3750.11	3750.11	0	0	0	0	0	nutrientPDE
EX_his_L(u)		NA	0.0731517	NA	4,5	0	0	0	0	3343.6	3343.6	0	0	0	0	0	nutrientPDE
EX_ser_L(u)		NA	0.107524	NA	4,5	0	0	0	0	3884.02	3884.02	0	0	0	0	0	nutrientPDE
EX_tyr_L(e)		NA	0.0623651	NA	4,5	0	0	0	0	3149.99	3149.99	0	0	0	0	0	nutrientPDE
EX_pchol_hs(u)	SetLow MNXM2028	NA	0.001	NA	4,5	0	0	0	0	2558.35	2558.35	0	0	0	0	0	nutrientPDE
EX_dpcoa(u)	SetLow	NA	0.001	NA	4,5	0	0	0	0	1886.18	1886.18	0	0	0	0	0	nutrientPDE
EX_Lcystin(u)	HMMD PMID: 21359215	NA	0.0629	NA	4,5	0	0	0	0	2827.11	2827.11	0	0	0	0	0	nutrientPDE
EX_gln_L(u)		NA	0.557662	NA	4,5	0	0	0	0	3421.43	3421.43	0	0	0	0	0	nutrientPDE
EX_pe_hs(u)	SetLow	NA	0.001	NA	4,5	0	0	0	0	1825.98	1825.98	0	0	0	0	0	nutrientPDE
EX_sphs1p(u)	HMMD PMID: 20671299	NA	0.000308	NA	4,5	0	0	0	0	2370.54	2370.54	0	0	0	0	0	nutrientPDE

### Sheet: DIFFUSION_HUM_INTER
Contribution of Solvent Drag through Intercellular Junctions to Absorption of Nutrients by the Small Intestine of the Rat
J. Membrane Biol. I00. 123-136 {1987) J.R. Pappenheimer and K.Z. Reiss
Restricted diffusion
D cm^2/h	D cm^2/(sec)	D *10^5* cm^2/(sec)	MW
0.037	1.02778e-05	1.02778	113
0.032	8.88889e-06	0.888889	180.156
0.025	6.94444e-06	0.694444	342
0.0095	2.63889e-06	0.263889	4000
0.0085	2.36111e-06	0.236111	5500
Regression					6.46246
					-0.384561
Regression Model	Linear	Logarithmic	Power
R^2	0.88181	0.985692	0.999549
Standard Error	0.142895	0.0497188	0.0169837
Slope	-0.00013292	-0.198491	-0.384561
Intercept	0.891656	1.91887	6.46246
113	0.876636	0.980523	1.04921
180.156	0.86771	0.88794	0.876926
342	0.846197	0.76071	0.685346
4000	0.359974	0.272574	0.266186
5500	0.160594	0.209364	0.235505

### Sheet: DIFFUSION_LUMEN_MUCUS
Diffusion coefficient in native mucus gel of rat small intestine
J . Pharm. Pharmacol. 1990,42: 517-519 Winne and Verheyen
Diffusion coefficient * 10^5 * cm2 *s ^-1	MW	WinneBuffer38	WinneMucus38	Ratio
ORIGINAL
L-Phenylalanine	165.192	0.9	0.41	0.455556
a-Methyl-glucoside	194.183	1.09	0.4	0.366972
Aminopyrine	231.299	1	0.38	0.38
Antipyrine	188.23	1.1	0.44	0.4
Benzoic acid	122.123	1.23	0.56	0.455285
Urea	60.056	1.66	0.84	0.506024
[H]IWater	22.031	3.14	1.67	0.531847
										-0.491522
										13.4234
WinneBuffer38
Regression					Regression
Regression Model	Linear	Logarithmic	Power		Regression Model	Linear	Logarithmic	Power
R^2	0.713285	0.917031	0.940206		R^2	0.771857	0.952482	0.99077
Standard Error	0.460965	0.247971	0.114805		Standard Error	0.245277	0.111939	0.0571662
Slope	-0.00870779	-0.890087	-0.491522		Slope	-0.00540325	-0.541102	-0.639462
Intercept	2.66868	5.6482	13.4234		Intercept	1.43029	3.22621	11.8333
165.192	1.23022	1.10243	1.09062		165.192	0.537714	0.46274	0.451635
194.183	0.977774	0.958511	1.0073		194.183	0.381068	0.375248	0.407271
231.299	0.654576	0.802825	0.924315		231.299	0.180521	0.280603	0.364173
188.23	1.02961	0.986225	1.02283		188.23	0.413234	0.392096	0.415461
122.123	1.60526	1.37131	1.26519		122.123	0.770426	0.626196	0.547872
60.056	2.14572	2.00305	1.79334		60.056	1.10579	1.01024	0.862557
22.031	2.47684	2.89565	2.93584		22.031	1.31125	1.55287	1.6379
